# Multi-omic profiling of human and mouse dorsal root ganglia enables targeted gene delivery to nociceptors

**DOI:** 10.64898/2026.03.05.709931

**Authors:** Lily S. He, Parth Bhatia, Shamsuddin A. Bhuiyan, Evangelia Semizoglou, Jiaxiang Wang, Jia Li, Joohyun Nam, Jay X. J. Luo, Chayse Arnhold, Difei Zhu, Mengyi Xu, Dustin Griesemer, Hyo Jeong Yong, Lorna Jayne, Evangeline Gilmer, Qiyi Li, Katerina Pantaleo, Lite Yang, Erika K. Williams, Selwyn Jayakar, Brian J. Wainger, Sinisa Hrvatin, William Renthal, NIH PRECISION Human Pain Network

## Abstract

Chronic pain conditions are often driven by hyperexcitability of nociceptors, the peripheral sensory neurons that detect noxious stimuli. Recent single-cell transcriptomic studies have begun to clarify the molecular identity of distinct peripheral sensory neuron subtypes, but tools that restrict transgene expression to nociceptors while sparing other dorsal root ganglion (DRG) subtypes remain limited. Here, we combined single-nucleus multi-omic profiling of human and mouse DRG with *in vivo* AAV enhancer screening to identify *cis*-regulatory elements that drive biased AAV expression in mouse DRG nociceptors and human iPSC-derived nociceptors. We then validated that an enhancer AAV designed to express K_ir_2.1 preferentially in nociceptors reduces DRG neuronal excitability. Leveraging these multi-omic datasets, we trained a sequence-based model to decode the *cis*-regulatory logic of nociceptors, enabling both the prioritization of native candidate elements and the design of synthetic enhancers with a range of nociceptor targeting properties. Together, these cross-species multi-omic resources define conserved DRG regulatory programs and provide a viral toolkit for pain research with potential translational applications for patients with refractory pain.
