## Supplemental Tables S1-17 for "Multi-omic profiling of human and mouse dorsal root ganglia enables targeted gene delivery to nociceptors": SuppTable1_Sample_Donor_Sex.xlsx

### Sheet: HeaderSheet
This table describes the sex of each donor and the sample in which their tissue was pooled.
Sample:	Sample name
Donor_num:	De-identified Donor ID assigned randomly to each donor
Sex:	Sex of the donor

### Sheet: SuppTable1_Sample_Donor_Sex
	Sample	donor_num	Sex
1	H32_NeuN	Donor_1	Male
2	H13_100NeuN	Donor_10	Female
3	H13_10NeuN	Donor_10	Female
4	H7_hDRG1	Donor_10	Female
5	H7_hDRG2	Donor_10	Female
6	H7_hDRG3	Donor_10	Female
7	H9_hDRG4	Donor_10	Female
8	H9_hDRG5	Donor_10	Female
9	H7_hDRG1	Donor_11	Male
10	H7_hDRG2	Donor_11	Male
11	H7_hDRG3	Donor_11	Male
12	H9_hDRG4	Donor_11	Male
13	H9_hDRG5	Donor_11	Male
14	H6_7AAD	Donor_12	Male
15	H6_NeuN	Donor_12	Male
16	H7_hDRG1	Donor_12	Male
17	H7_hDRG2	Donor_12	Male
18	H7_hDRG3	Donor_12	Male
19	H9_hDRG4	Donor_12	Male
20	H9_hDRG5	Donor_12	Male
21	H13_100NeuN	Donor_13	Male
22	H13_10NeuN	Donor_13	Male
23	H6_7AAD	Donor_13	Male
24	H6_NeuN	Donor_13	Male
25	H7_hDRG1	Donor_13	Male
26	H7_hDRG2	Donor_13	Male
27	H7_hDRG3	Donor_13	Male
28	H9_hDRG4	Donor_13	Male
29	H9_hDRG5	Donor_13	Male
30	H6_7AAD	Donor_14	Female
31	H6_NeuN	Donor_14	Female
32	H7_hDRG1	Donor_14	Female
33	H7_hDRG2	Donor_14	Female
34	H9_hDRG4	Donor_14	Female
35	H6_7AAD	Donor_15	Female
36	H6_NeuN	Donor_15	Female
37	H7_hDRG1	Donor_15	Female
38	H7_hDRG2	Donor_15	Female
39	H7_hDRG3	Donor_15	Female
40	H9_hDRG4	Donor_15	Female
41	H9_hDRG5	Donor_15	Female
42	H6_7AAD	Donor_16	Female
43	H6_NeuN	Donor_16	Female
44	H7_hDRG1	Donor_16	Female
45	H7_hDRG2	Donor_16	Female
46	H7_hDRG3	Donor_16	Female
47	H9_hDRG4	Donor_16	Female
48	H9_hDRG5	Donor_16	Female
49	H13_100NeuN	Donor_17	Male
50	H13_10NeuN	Donor_17	Male
51	H6_7AAD	Donor_17	Male
52	H6_NeuN	Donor_17	Male
53	H7_hDRG1	Donor_17	Male
54	H7_hDRG2	Donor_17	Male
55	H7_hDRG3	Donor_17	Male
56	H9_hDRG4	Donor_17	Male
57	H9_hDRG5	Donor_17	Male
58	H6_7AAD	Donor_18	Male
59	H6_NeuN	Donor_18	Male
60	H7_hDRG1	Donor_18	Male
61	H7_hDRG2	Donor_18	Male
62	H7_hDRG3	Donor_18	Male
63	H9_hDRG4	Donor_18	Male
64	H9_hDRG5	Donor_18	Male
65	H6_7AAD	Donor_19	Female
66	H6_NeuN	Donor_19	Female
67	H7_hDRG1	Donor_19	Female
68	H7_hDRG2	Donor_19	Female
69	H7_hDRG3	Donor_19	Female
70	H9_hDRG4	Donor_19	Female
71	H9_hDRG5	Donor_19	Female
72	H32_NeuN	Donor_2	Male
73	H36_NeuN_1	Donor_20	Female
74	H36_NeuN_2	Donor_20	Female
75	H27_NeuN_1	Donor_21	Female
76	H27_NeuN_2	Donor_21	Female
77	H36_NeuN_1	Donor_22	Female
78	H36_NeuN_2	Donor_22	Female
79	H27_NeuN_1	Donor_23	Male
80	H27_NeuN_2	Donor_23	Male
81	H25_NeuN_1	Donor_24	Female
82	H25_NeuN_2	Donor_24	Female
83	H25_NeuN_1	Donor_25	Male
84	H25_NeuN_2	Donor_25	Male
85	H25_NeuN_1	Donor_26	Male
86	H25_NeuN_2	Donor_26	Male
87	H23_NeuN	Donor_27	Male
88	H23_NeuN	Donor_28	Male
89	H23_NeuN	Donor_29	Male
90	H32_NeuN	Donor_3	Female
91	H23_NeuN	Donor_30	Female
92	H20_500NeuN	Donor_31	Male
93	H20_7AAD	Donor_31	Male
94	H20_500NeuN	Donor_32	Female
95	H20_7AAD	Donor_32	Female
96	H20_500NeuN	Donor_33	Female
97	H20_7AAD	Donor_33	Female
98	H20_500NeuN	Donor_34	Female
99	H20_7AAD	Donor_34	Female
100	H31_NeuN_1	Donor_35	Male
101	H31_NeuN_2	Donor_35	Male
102	H20_500NeuN	Donor_36	Female
103	H20_7AAD	Donor_36	Female
104	H20_500NeuN	Donor_37	Female
105	H20_7AAD	Donor_37	Female
106	H20_500NeuN	Donor_38	Female
107	H20_7AAD	Donor_38	Female
108	H31_NeuN_1	Donor_39	Female
109	H31_NeuN_2	Donor_39	Female
110	H32_NeuN	Donor_4	Female
111	H20_500NeuN	Donor_40	Male
112	H20_7AAD	Donor_40	Male
113	H20_500NeuN	Donor_41	Male
114	H20_7AAD	Donor_41	Male
115	H23_NeuN	Donor_42	Male
116	H23_NeuN	Donor_43	Female
117	H31_NeuN_1	Donor_44	Male
118	H31_NeuN_2	Donor_44	Male
119	H31_NeuN_1	Donor_45	Female
120	H31_NeuN_2	Donor_45	Female
121	H36_NeuN_1	Donor_46	Female
122	H36_NeuN_2	Donor_46	Female
123	H36_NeuN_1	Donor_47	Male
124	H36_NeuN_2	Donor_47	Male
125	H34_NeuN_1	Donor_48	Female
126	H34_NeuN_2	Donor_48	Female
127	H34_NeuN_1	Donor_49	Male
128	H34_NeuN_2	Donor_49	Male
129	H32_NeuN	Donor_5	Female
130	H34_NeuN_1	Donor_50	Male
131	H34_NeuN_2	Donor_50	Male
132	H34_NeuN_1	Donor_51	Female
133	H34_NeuN_2	Donor_51	Female
134	H29_NeuN_1	Donor_52	Male
135	H29_NeuN_2	Donor_52	Male
136	H29_NeuN_1	Donor_53	Female
137	H29_NeuN_2	Donor_53	Female
138	H23_NeuN	Donor_54	Male
139	H29_NeuN_1	Donor_55	Female
140	H29_NeuN_2	Donor_55	Female
141	H14_100NeuN	Donor_56	Male
142	H14_7AAD	Donor_56	Male
143	H15_100NeuN	Donor_56	Male
144	H15_7AAD	Donor_56	Male
145	H27_NeuN_1	Donor_57	Female
146	H27_NeuN_2	Donor_57	Female
147	H14_100NeuN	Donor_58	Female
148	H14_7AAD	Donor_58	Female
149	H15_100NeuN	Donor_58	Female
150	H15_7AAD	Donor_58	Female
151	H16_100NeuN	Donor_59	Female
152	H16_7AAD	Donor_59	Female
153	H4_7AAD	Donor_6	Female
154	H4_NeuN	Donor_6	Female
155	H23_NeuN	Donor_60	Male
156	H29_NeuN_1	Donor_61	Female
157	H29_NeuN_2	Donor_61	Female
158	H23_NeuN	Donor_62	Male
159	H27_NeuN_1	Donor_63	Male
160	H27_NeuN_2	Donor_63	Male
161	H16_100NeuN	Donor_64	Male
162	H16_7AAD	Donor_64	Male
163	H23_NeuN	Donor_65	Male
164	H25_NeuN_1	Donor_66	Female
165	H25_NeuN_2	Donor_66	Female
166	H4_7AAD	Donor_7	Male
167	H4_NeuN	Donor_7	Male
168	H7_hDRG1	Donor_7	Male
169	H7_hDRG2	Donor_7	Male
170	H7_hDRG3	Donor_7	Male
171	H9_hDRG4	Donor_7	Male
172	H9_hDRG5	Donor_7	Male
173	H6_7AAD	Donor_8	Female
174	H6_NeuN	Donor_8	Female
175	H7_hDRG1	Donor_8	Female
176	H7_hDRG2	Donor_8	Female
177	H7_hDRG3	Donor_8	Female
178	H9_hDRG4	Donor_8	Female
179	H9_hDRG5	Donor_8	Female
180	H4_7AAD	Donor_9	Male
181	H4_NeuN	Donor_9	Male
182	H7_hDRG1	Donor_9	Male
183	H7_hDRG2	Donor_9	Male
184	H9_hDRG4	Donor_9	Male
185	H9_hDRG5	Donor_9	Male
