## Supplemental Tables S1-17 for "Multi-omic profiling of human and mouse dorsal root ganglia enables targeted gene delivery to nociceptors": SuppTable15_oPool_ontargetness.xlsx

### Sheet: HeaderSheet
The defined set of “on-target” cell types for each CRE tested in the CRE-AAV library
CRE	Name of candidate CRE. Only CREs with >6 detected viral transcripts presented.
[Cell type]	Columns 2 - 18 list each neuronal subtype. If the cell type is considered the target of a CRE, this column will have the value “Highly likely to be on target”

### Sheet: SuppTable15_oPool_ontargetness
CRE	Atf3	C-PEP.Calca+Adra2a	A-PEP.Calca+Bmpr1b	C-PEP.Calca+Dcn	C-PEP.Calca+Oprk1	A-PEP.Calca+Smr2	C-PEP.Calca+Sstr2	C-NP.Mrgpra3+Mrgprb4	C-NP.Mrgpra3+Trpv1	C-NP.Mrgprd	A-LTMR.Ntrk3high+Ntrk2	A-LTMR.Ntrk3high+S100a16	A-LTMR.Ntrk3low+Ntrk2	A-Propr.Pvalb	C-Thermo.Rxfp1	C-NP.Sst	C-LTMR.Th	C-Thermo.Trpm8
CRE71		Highly Likely to be on-target		Highly Likely to be on-target	Highly Likely to be on-target		Highly Likely to be on-target		Highly Likely to be on-target									Highly Likely to be on-target
CRE22			Highly Likely to be on-target			Highly Likely to be on-target	Highly Likely to be on-target	Highly Likely to be on-target	Highly Likely to be on-target		Highly Likely to be on-target	Highly Likely to be on-target
CRE70				Highly Likely to be on-target	Highly Likely to be on-target		Highly Likely to be on-target	Highly Likely to be on-target	Highly Likely to be on-target
CRE17						Highly Likely to be on-target						Highly Likely to be on-target
CRE41												Highly Likely to be on-target
CRE91														Highly Likely to be on-target	Highly Likely to be on-target			Highly Likely to be on-target
CRE95																		Highly Likely to be on-target
CRE58		Highly Likely to be on-target		Highly Likely to be on-target	Highly Likely to be on-target		Highly Likely to be on-target	Highly Likely to be on-target	Highly Likely to be on-target							Highly Likely to be on-target
CRE87		Highly Likely to be on-target		Highly Likely to be on-target	Highly Likely to be on-target		Highly Likely to be on-target	Highly Likely to be on-target	Highly Likely to be on-target
CRE72		Highly Likely to be on-target		Highly Likely to be on-target	Highly Likely to be on-target		Highly Likely to be on-target
CRE76		Highly Likely to be on-target		Highly Likely to be on-target	Highly Likely to be on-target		Highly Likely to be on-target
CRE17			Highly Likely to be on-target			Highly Likely to be on-target
CRE31			Highly Likely to be on-target			Highly Likely to be on-target
CRE45										Highly Likely to be on-target							Highly Likely to be on-target
CRE16			Highly Likely to be on-target			Highly Likely to be on-target						Highly Likely to be on-target
CRE97															Highly Likely to be on-target
CRE13						Highly Likely to be on-target
CRE47										Highly Likely to be on-target							Highly Likely to be on-target
CRE21			Highly Likely to be on-target			Highly Likely to be on-target		Highly Likely to be on-target	Highly Likely to be on-target			Highly Likely to be on-target
CRE12									Highly Likely to be on-target
CRE15						Highly Likely to be on-target		Highly Likely to be on-target				Highly Likely to be on-target
CRE40	Highly Likely to be on-target
CRE16			Highly Likely to be on-target			Highly Likely to be on-target						Highly Likely to be on-target
CRE97															Highly Likely to be on-target			Highly Likely to be on-target
CRE13						Highly Likely to be on-target
CRE47										Highly Likely to be on-target							Highly Likely to be on-target
CRE16			Highly Likely to be on-target			Highly Likely to be on-target		Highly Likely to be on-target	Highly Likely to be on-target	Highly Likely to be on-target		Highly Likely to be on-target
CRE12									Highly Likely to be on-target
CRE15						Highly Likely to be on-target		Highly Likely to be on-target				Highly Likely to be on-target
CRE40	Highly Likely to be on-target							Highly Likely to be on-target
CRE64				Highly Likely to be on-target	Highly Likely to be on-target				Highly Likely to be on-target							Highly Likely to be on-target
CRE39
CRE114								Highly Likely to be on-target	Highly Likely to be on-target							Highly Likely to be on-target
CRE36														Highly Likely to be on-target
CRE14			Highly Likely to be on-target			Highly Likely to be on-target						Highly Likely to be on-target
CRE24		Highly Likely to be on-target	Highly Likely to be on-target	Highly Likely to be on-target												Highly Likely to be on-target
CRE109																		Highly Likely to be on-target
CRE11			Highly Likely to be on-target			Highly Likely to be on-target						Highly Likely to be on-target
CRE84		Highly Likely to be on-target		Highly Likely to be on-target	Highly Likely to be on-target		Highly Likely to be on-target		Highly Likely to be on-target
CRE100			Highly Likely to be on-target			Highly Likely to be on-target	Highly Likely to be on-target			Highly Likely to be on-target			Highly Likely to be on-target		Highly Likely to be on-target		Highly Likely to be on-target	Highly Likely to be on-target
CRE62		Highly Likely to be on-target		Highly Likely to be on-target	Highly Likely to be on-target		Highly Likely to be on-target
CRE102																		Highly Likely to be on-target
CRE68		Highly Likely to be on-target			Highly Likely to be on-target		Highly Likely to be on-target
CRE23			Highly Likely to be on-target			Highly Likely to be on-target		Highly Likely to be on-target
CRE66		Highly Likely to be on-target		Highly Likely to be on-target			Highly Likely to be on-target	Highly Likely to be on-target	Highly Likely to be on-target	Highly Likely to be on-target						Highly Likely to be on-target
CRE79		Highly Likely to be on-target		Highly Likely to be on-target	Highly Likely to be on-target		Highly Likely to be on-target
CRE23			Highly Likely to be on-target			Highly Likely to be on-target		Highly Likely to be on-target
CRE25						Highly Likely to be on-target						Highly Likely to be on-target
CRE19			Highly Likely to be on-target			Highly Likely to be on-target						Highly Likely to be on-target
CRE74		Highly Likely to be on-target	Highly Likely to be on-target	Highly Likely to be on-target	Highly Likely to be on-target		Highly Likely to be on-target
CRE78	Highly Likely to be on-target			Highly Likely to be on-target			Highly Likely to be on-target
CRE88		Highly Likely to be on-target		Highly Likely to be on-target	Highly Likely to be on-target		Highly Likely to be on-target
CRE26	Highly Likely to be on-target		Highly Likely to be on-target								Highly Likely to be on-target	Highly Likely to be on-target		Highly Likely to be on-target	Highly Likely to be on-target
CRE86		Highly Likely to be on-target	Highly Likely to be on-target	Highly Likely to be on-target		Highly Likely to be on-target	Highly Likely to be on-target	Highly Likely to be on-target	Highly Likely to be on-target
