## Supplemental Tables S1-17 for "Multi-omic profiling of human and mouse dorsal root ganglia enables targeted gene delivery to nociceptors": SuppTable17_CRE_key_mm10_sequences.xlsx

### Sheet: HeaderSheet
Sequences and genomic coordinates of candidate CREs. This table details the 115 Cis-Regulatory Elements (CREs) analyzed in this study, including their genomic coordinates and DNA sequences. CREs 1–9 were evaluated via individual screening (Figure 3), while CREs 10–118 were assessed as part of the CRE library screen.
Chr	Chromosome number of CRE sequence
Start	Start coordinate of CRE sequence
End	End coordinate of CRE sequence
CRE_name	Name assigned to CRE
sequence	DNA sequence of CRE

### Sheet: SuppTable17_CRE_key_mm10_
Chr	Start	End	CRE_name	sequence
chr17	14364192	14364981	CRE1	AGCTTTAAAACACAGGTTGGGACTGTGGAGAAGGGTTCCACGTCCATCTCTTGATTGGCCATTTCATGAATGTGTGTGCTTTAATTCCTCTTGGATAAGTGTCCAGGATGGGACAGTGGTCTCAGCATTCGGTCAGCTGTGAGGAGGCCTTGCGAGGCTCCAGGCCCTGCACTTCCCACCAGCATTTGGCGTCCTTGTGTTTAATTTGGACCATGCACACGTGTGACACCCCAGTGTGGTTGTGGTCACCGATTCATGATGACCCCTCTTTCAGTGTTTATTGTTCTGTCCGTGTCTTGCTCTCTGAAGACTCAGTGAGATTCGCATTGGAATATTTGCGGTTTTATTGAAGAGAAGAGCTTGGGGTCTTTGACAGACGTGTGTTAGGAACATTTCTCC…
chr2	165542601	165544097	CRE2	atggaGAGTGGAGGAGAAGATCCAGCGCCCTAGGGGCTAAAGAAGCCAGTCACGCAAGACAGCACTTTCCCACTAATTTTCCCCCTTGAATTCCTAAGATCTACAAGAGGAGAATGAGAGGAAGCAGGCCATGAAGCAGCTAAGATTGAGGAGAAGCTGAGGCGTGAGCCAGGTGACCAAGCTAGGGACAGCACTGACCTGGCTACCATGGTGCGGCAGAACAAGGGAGAGAGAAGCAAGGGTCCCTGAGTGGCTCCCGGTGACTGGAACAGGATGGGGGGAAAGTAAGAAAAAGGGATCATGGGAATGGAAGAGACCCCACCCCGAAGGGCCAGGGCATCCCTGGCTGATGGGACAGGCCGGGCCCTGCACCTCAGTCAGGCTGGGGTTTCTAGAACA…
chr17	93250877	93251450	CRE3	TGAAGCCTCAAGTTAAGGAAAGAGAGCATTAGTTTGTTCCCTTTTCTAAAGGGGCAGGTAGAGCAGCTCTGGGCCCACTCCTATTGTCTAGAGGGGGGCCTGTCATTCTGTCTTTCAATCACATCTTCTCAGAGCAGCAGGGACTCACACATGGTTCTGTCTGAGAATTGTCTTACTGCAGACCTTGGGTTGCTTGGGGATTATTTTGAATAGGATGAGAAAGCTCTTCCTTCCAAATGAACACTGTTTCTCTAATGAGAAAGTGATCAACATTTGAAATGTTCCCTGGGGACTGTATTGGCAAAACACATTTCTTTGCCTAGAGCCTTGTGTTTTATCTAGCAGAGAGGTACAGTGGTGGATATATGAGGAGACACACAGAGATTCTACCAGCCAGGT…
chr19	47549215	47549996	CRE4	CCAGGTCTTTTTCCTGATAACAAACGTTACAGCTGTGACTGGTGCTTCACAGAAAATCCAGGATGTGAGAACAGCCCCGCGTCATGGGCCTTTGTAACCAGCAGCCCTAAGCCCTGGAAGCCATTTGCCTTGCCACATAAATTCATCTACCGCTCCCCCACATCCTCCTACGGGAAAATACGAGAGTTTCGCCTCCAGATACACATGCTGTGAAGAGAGACTTTAATGTGGGGATATAACCGGAGAGGCTGTGGAGAGCTTGAGTATGTCAGGAAATGTTCAAGAAACTCAGGGAAAATGAGCCAAGGATGAAAAGAGCAGAGGCCCCAGCTGATAACTGTGTGCACATCTAATTGATCATTATACAAATGAGGAAGATGGGGAGCCGTTAAAAATGGA…
chr3	147092000	147092788	CRE5	GACCGGAATAACTTGGTGTCTTGGCGAGGGACGTTTCTATGAGGGCCTGGGTGCTCACATGGCGATCGGGTAATGAGGGCCCTGTAACTCGAGTCAGAGCATGTAATTCTCTTCCTAGGTTGCTCTCCAGCTAGACTTTTATGACTTTAAGTACTTCATGATCAGTAAATAATAAATTCAATTTACCAGATAGAAGTTTTGTCACTTAGAAACACTCACTTGGAATATATATTTCTTAATTGGCATCAGTGGCACATTTCCCAGGAAGCATAACAAAACGGATCATTTAATAGATGCCCAATCTCTCCATCCATCTATCTATCAGTGCGGTACATGATGTTTTGACTTTAATATGGTAATTATCTCAGGCTGACTTCAGAGCAGGAAGCTGCCTCCCAC…
chr1	79463475	79464046	CRE6	TGCTCAAGGGGCCTGGGACTCTTCCCACTTCCTGATGAGCTTCAACTGACTCTAAGTGACTTTTCTTTTCCTGCTTCTTTGATTAGTTATGTGTTAATACTAAACTTTCCTGTCAGTCTTCAAGAAAGTAATTGAAAGTTACTACTTTCATCTCTTCTTTTCTTTAAAAAACCTTGTTTTCTAGACTTTCCTCGGACCTCTAAGGATCCCTGCATAATGATTCACAAGGGATTGAATAGAGCCTGTGTACAGAAAAGATTCACTCAGACATAAGGTTCTGTAGCTTTCATTTTCCTGTCACTCCTGGGCCTCCATTTCTCCAGTTCTTTGGTTCCCAGAAACTCTGTCTCCAGTGGGCAATAATACTTAATTAGGGGTATTTGTCTACAGGCTTTAAGT…
chr7	114648682	114649272	CRE7	TGCATGCAGACTTGGTCAGCCCTGCACAGGGCTTCGCATTTCCCCAGGTACCAGTTCCACCTGCTGTGAATAGCCAGTCCTCCACTTCCTTCTCCCCTAATCAGCTCTCACAATAAAAGCCAGAAAAACATTATTGATTCTCTTCTGTCATTCAAAGTCCAAACGTGATGAAGAAAATTCAGGGAGCTCTTTGCTGCAAATCGAGAGATCGTGATAAATGGCTACAGAGACACTCTGCTCTCTGGAAGACTTTTAGTTATTATTGAGACACTCCCCCCACACACACACTGTCCCCCTAGGGGCATTAGGGTGGAATGGCATCTCATCAGTTCTGACAGCCAGACAGCCAGAGGCAGCATCAGGGGGAGTTCTGAGATCCTCTCTGCTAATGCAGCCAGG…
chr9	32510796	32511540	CRE8	AGCAGACCACTGAAGAGTCTATGAAGGGTGTACACCGCTTTCTGACTCAAATCCATAGTTGTCTGTACCCGGTAGGAGTGCTTTTGCCATCAGTAAGAGGAAGAATCCTGGCGATGTTTCCAGGGAAAGGAAAGGAGAACAGAAAAGGTGGGGCCTCCAATCAGGCCAGAGAGGGTGAGGCAGAGCCATCTCCACTTCCTTTGTGCGTCTCCTAGAATCACCCCCCTCCCATTCCAATCTCCTGTGGCTTTTACAGATAAGGGTTTCTCTCCCCCTTTCTCACTCTCCATCTCTCCCAGGTTCACTGGAGGCCTCTGAGGGCTTGAGATAGGTTTTTCTTTGCATAAGCCAAACTTCTACTTAACCCAGTGAGTGCTCTTATGCAGAAGGTACCTTTAA…
chr9	109579491	109580503	CRE9	TAACAGGCTTCAGTGAATCACCAAGGTGGTTTGGGAAACTTGCAATCACAATCCCATCATAATCTTCAACTTCCAGTAAGATATTTGGCTACTGTGAGGTTCCATAAAGAGACAGTAAAGGCTCAAGTAACCCTTACAGAGAAGGAGGAAGAAGGAGGAAGGAGAAGCTCAGATCCTATAGCCCAGGCAGTGGACACAATAGTGAAGTCTCTGAGGATGACTGTGGCCAGGAACAACAACTGACTGCAACCACATTAGACCTtgtcctacctagttttatgtcaacttgacacaagctagagtgatctgagagaagagaatctggatggagaaaatatctctaagtgatcaggctgtaggcaatcctgtagggtactttcttaagtagctattgatatg…
chr6	72081559	72081834	CRE10	TGATGGGAATTAATTCGGGAGCTAATCGTGAGCCTGGTGAGACTTTGAGGATAGAGGAGTGATGTGTGGAATTGAGTTCGATTTAAGGACAAATTAATTTATGAGCCAGACACTTAGAGCGGGGATGCTGGGCTGCACCAAAGCTAATTGAGAAACTCTTTCCAATACACTGCTTATTTGGCATCTGTCTTGACAGGATGAGGCGGCAACGGGAGGCTAGGAAACAGGAATCAAGTGCTTTGGCTAGGAGGTAAGAACTTGGATGGGACACAGGAG
chr7	136236402	136236677	CRE11	CTTTGAGGAAGTGTCGTGTCTTTTTGGATATGGTCTTGGTCTCCCCGTTTCTCCACAAGGACCCTTTGTGGACAGGCTGGCTCCAGCCTCCAGAGTGGAGAAGAGAGGGGGAGCACTGTGGCTCGGCAGAGGGAGGAGTGATTTAATTGTCTGACTCCTTCTGTGCCAGAGAATATCAAACAGAACGGAGCGTACAACAAGGAGCTCAATAATTAATTTCTGTGGCCCTCAGCAGCCGCCTTCTGCAGGCTTGCGCTGTGCTTCTGAGCAAAGGTT
chr14	11212797	11213072	CRE12	AGAAAAAATGTAAATGGGAGTGGTGTGTATTGGGGCCTCTTGTGGAAGCAGTGTGCCAGTGGGAGAGCGCCCAATGCAGTCTTCTAATTTCTTCTGTGCACAAATGTAGTTTTCTATCAAGCCGAGCTTAAACACTGTTTCTGGAAATCGGCATTGACTATGCATACAATTTGATATACTCTCAGGTTACACATTGCCATTAAGCAATCAATAATGGGTCTACCAGCCATTAACAAATTAGTAGGAAATCCAAGTGATTATTCTCCAAATGTTGAT
chr5	106327644	106327919	CRE13	AAGTTCAACTATCTCAGTAGAATTCCAGAGAATGCTACATAACCGTGATTCTGTTTATATTCAGCAGAGAGGGGATGGCCGCAGTAAAACCCAGTCACTCCAGCACAGGTGACACCTTGGCAGACAAGCGTGTGTCAGCACTGCAGAGGGAGATGCTTCTGAAGTCAAGTGCATACAGAACAAGCCCAGTCATCAGACTGGGAGAAAGATGAGAAGAAAGGTTTTCATCTTTCAGGGACTGAAGTGGGAGCTGAAGTGTTCTCTCTCAATTAGGCA
chr12	56415486	56415761	CRE14	GGGAAACTAATGACAATTAGTCCAGTTTTAAAACATTTTCTTTGCAACCTAGACAGTGAAGCCATGTCTTTCACAAGGACAAAAAGCCTTGTGCCAAAGAACTCCATCTGCTATAGAGAAGTGTCATTGACCAAAGATTATGCAATCGCTGAGAGATTCTATTTGAGTGATTAGGACACGCTCACCCTCTGTGTTTTCTTATTCTTTACTCCTATATAATCTTCCACATTCATTCATCACTGTGTTTTCTTTAACAAAAGTGATACATTTCTCATT
chr4	81839523	81839798	CRE15	CTGTCAAAAGGCAATTTTAGAGTGGGGAACTCCCTAATGTCTTCTTCAGGAATGACTGAAGCCAAGAATTAATTGAGTCTCTCTGCTATCTTTTCTCATTTTCTTGATGGACCTTTTGCACTGTATCCATCTCACTCTTCCTTGGCTGGCTGCTCCCCCACTAATTTATTTAAAGGACTGTACATTATGGCCTTTGCTGATTTTTGCAAAGAGCTCTTAAAATTCTTTCTGGGTCTGTTTACTTTTGAGTTTATGTCTAGCCACCCTTGTTTCTTC
chr16	14989872	14990147	CRE16	TTGGATATTGTGTAATTAAGGCTTTAATGAACATCACATAGAGAATTAGACTGCAGATTGTGACACAAATAAATCTACTTGGCTTTTAGAAACATTCCTTAAAAAGAAATATTTTGGTACCAGAATGTGTTCAGGAGGGAAAGAGCCTGTGCCCTTGACACAGGAAGTAGATAACACCTGTCAGAAGAATCGAAACCACCTGCTTGGGTGCATCTGGTAATAAGTTTGCAGCTGGTGCTACACTCTACCACTATGGACCATAACTCCAGGCAATAG
chr17	61067185	61067460	CRE17	ATGGATAAAAAGCCTTCCCATCTGAATATTTTGAATTGTCAATCCTAATTGGGTTACCTTATTGCCTTAAGGGGGTGATTTTCTACTTTCTCAATTATAAACCATTTCTGCAATATGGTGTATTTTCAAGAGATTTTTTTTTCTTGTGTGTGTTAGTGCATTATTTTATGTAACAAAACATCTGAGACTAGATAACATAGAAGAAATGGATTTTGTTTGGCTTGGCAAAAGGGCTTGTAAGGTCAGTTTATAGTACCAGTATGTGCTTGAGTGCTG
chr14	20805334	20805609	CRE18	GCATGCCTGCATCCAGGGACATCTGTAGTGGGAAGTCCAAGGGGTAGGTGGAAACCAACCCAGTGCCCACAGGTCCTAACTCCCAAAGTAGCTATTGTTGGGCTGCCTCTGGGAAGGGGGTCATAATTAAGATTTGGCTTGAGTTAAGACAGCATCATTCCCTGGGAAATCTGCCAGCGTCTCCTCACTGCCTGGGCGTGGGGCCCGGGACATGCCAGGGCAATACCAGAGAGCTGACTCAGAGGGGGAAAGGCATGGAGGGGAACAGAAAAACCC
chr1	19576052	19576327	CRE19	TATGTGTGAGTGGCAGTGTTCCATAGACATTAGCTATTTTCACTTTCTTGTGGTCCTCCCATGAATTATATAGCACAAAAGGGTGGTTTCCCTTCCAAGAGAAAATAGCTTTTGGCAGGACTTCCTGACAGTTGAGCCATGGGACTTGCCACCTCAGTCACTTTGCGTTCTCTTTCATCTTCCCAGAAAAGTGATTTTAAGGAGGGATGGTAGCTGAGCAGATGAATCGAGGGATGCTCAAGTGTGTTAATATTGACCTTTGGACATCTGGGATAG
chr7	75998976	75999251	CRE20	AGGGCCTGCCAAAAGCCAGGCATGCCAGCTCTGACATCACCGTGCTCCCCGGGAGCAGGCTGCCATTCATAATCTTTGTTCTTTGATCACAGCTTAATGGAAGAGAAAGCTCCGTGCTTTTGAGGTCTCAGCTGGGAACTGGAGCTCTGACAGGCAAGCCCGAAAGGCCAGGAGCCCAGAGAGCTCTGCAAAGAACACAGCTCACACTGCCAGAAGTCTCTACTCATTGGCCCAGGGCAGTGCATACTTTTCTAGTTGTTTTACATAAATAAATCC
chr10	122646680	122646955	CRE21	TCCACAGTGCTGTGTTGATAGTACTGAAAACTGCAGATGCATAAAACATGAAGCTTGCTTTTAAAACTTCTCTTATTGAGCTAAAGATCAATAGGAAGAAAATGAACTAAACAACATAAGCTACAATAAAACTACGTGTAAATTTGGATGACTCAATTTGCCCATTAAAATGCTATTGTCTCAAGGCCCACAGAGTTTTATTGCTTCTGGGAAATCCTTTCTCAATTCCTAATAGCCATCTAGCCAGCTTTTCCAAGGACTTAGCCCATACTACCT
chr2	139042038	139042313	CRE22	TGAAAGCCAAACAGCTTGGAGAAAGAGATTTAAAGCTCATAAATATCGAAGAGTCCCTGGAACATCAGGGGCAGAAGGAACAATTCTAAACACAGCAAAACATAAATAAAGTTGGATTGAGTTCATTGGCTTCACTCCCAGGGCAAAATTATCATCCCCTTTCCAAAAGCAGCATTTAGCACACCATTAGTTTAGAATGGCTATTGTCTTTGTGTGTATATTATTTTTTATAGCTTATGACAGGAGCTGACATGACATTGCAGTATTCTGGATTTC
chr8	76052119	76052394	CRE23	GCTGTGTGGGTCTTTGGTATCATCGCCGAATTGCTCTCCTTCCCCACTCTGTGTTCTAGCAGACATAATCTGATCTGTGTTATGTGACAAGACCAATTAGTCTCGCCCACTCAGCAGCCTTCTGTCCCTCCCTCTCAGATGCTCTGCTCTTGGCACTCCACCTCTTTTAGGAAGTGAAGCTGGGAGCCAACTTTCCTAGCAGAATTCATTAGATGAATATGCAGGTCCAGATTGCATAAACGCTCAGATCCTCTAATGGGACTAAGAATCAAGTCT
chr4	47705627	47705902	CRE24	GGGAGGTGCTTTCAGTCATACCCCCTTCTCTGATAGGGATAAACAAGCTCTTCCCAAGATGCTTTGCAGATAATTGAGATAACAAAGGGCAAGTGGTTTGATTTTCTTTGGAAGAAAGGTTCTTGAGAAACTTAACATTTGATTATTGTTCCTGCGTCTGCCGTGAGGAGCAGCCGTGTGGTGGTGTTGCCAAATAGCAATCAACTATCTTCGGGGAAGTGCTCGCAACAAATTAGCGTCTTCAGAAGTGAGTCAGGGAAGATAATTTCTAATAAG
chr6	145684251	145684526	CRE25	GCAGCAGAACAGCAGAGAGAATCTGTGCAAGACTGGGAAGAGTGGCTTTCCAATAAGCGGACGACATAAACTTACGCGCTGTCTGCCAAAGAGAACTGCCACAAAAGAGGTCTCTGGTACTCAGTCACCAGCTCGAATTTCTCCCCAAATACCAAGGGGATTAAATTAATCTGCATGAGCTTTGGTTGTTAATCCTGTAACATTTATTAGTCCCTCTCCAGGATTGTTTTAGAATCACTTACTTTTAGTTGTCAGCCTCACAGGTGCCGATGTTTT
chr8	101950678	101950953	CRE26	TTCTTCCAGTAACGTGGCTCAGGGGAGCAATTGTACTGACTCAGCACAAGTTGCTTGGCTGTGTTTACATGTGGCTTGAAGTTGCTTGAGTTTCAGTATCTCTGTCCTGCTCTCTGTCCCATGGGCATGGTGTGTTCCCTGACTCAGAGCCCGATATTTGGAAGGAGGTAAAAATAGCCTGGCACAGAGGGTTTTTTTTTTTTTTCTATCAATTGAAAGAAAGTACAGCTGAACCAGCTTCTGAAATTAGAAAGTAACCAAGTGCAAATGCTGATA
chr4	67932500	67932775	CRE27	ATTAAGCTATATCTCTTCTGTAGGGAACCCAGTCATTTCAGAGGAAGCACATAGCACAAAGCCTGCTTGTAGCAAGTTGGGCTGTGGGAACAAATCTTCCTGTCTCTCCCAGTGTGAGAACAAGCTGCTCTCCCAGTCTTCCTGTGACCTCTCTTCCTTGATACTAAACTTGGTTCTTATTGTGCATCCTCTGAGTCTTCTATAGCCAGGCTGCATTATATAACTGTACTTGTGTACATTTACTTAGAATAGAGTTTGCATTTGTTCCAGAAATGT
chr12	62724884	62725159	CRE28	ACAGTGGACCTATTAACTTTTGAAGGAAATCACATATGCATTAAGTCCAATGCTTAGAGTTGATATTCATAACTATATACTTGGTCATAGATCCCCAAATGAGTACTTTAAATGTGCTGGCTGGCAGGAAGGAAAAAGTCATGATGTTTTCTGACCTACTTCCTATGAGAGGTAAATAGCACAGAATCAGCAAGGGAGATGGATACCTGCTGTGTGATTCACTGATGGGTAGGAATATGGTAGCAACTCTTAACCTGAAGGAACAACATTTGCTTT
chr7	88616312	88616587	CRE29	AAATGTCATGTTGGAACACCTCTACCTGAGTCTTATTTAAATTTTGTTTTTAAATCTCTGCTCAGGCGTCTCTGCTTTTAAGATGCGCAGCAGCTGCTGGGTTAACTTGAAGTTTGAGTCAGCTTCTTTCTTCTTGTTGCCTCTAAGGGACCATCTTTGTTCTAAGATGAACTTCCATATGCAATGCAGTGGGTGGTATATAACAGAATTTGTTCTTGCCTTTTTAAGGGCATCAATGGGGCTCCTGAGAAAACATAACTGATCAGACTGTAGAGT
chr5	31576726	31577001	CRE30	TGTGTGTGTGTGTGTGTGTGTGTGTGGTTAGAATGCCGCTGTCGCTGTGCTGGCAGAGCCTTCGTCAGAGCCCTGAAAGGGGCTGAGTGGGCTGTGACTCAGCCCTGTGACTCACTCACTGTACTGTGGGCTCCATCCTCTGGGTACATCCTCTGGACCATTGAGTTTAGTCTCAAGCAGAGGAGGGTGAGATCTGGGCCAGCACCTCTGGCTGACTCACCTCCTTGAGCTGAAAGGAAGGAGCCAAAGCCCAATTCTCTTGTACTCTCGTCACTC
chr2	12815462	12815737	CRE31	AGTTTGCTTGCCAACTTTGCAGGCTGTCTCAGAAGCTGCAGGGCAGTAAGCAACTGTTAGCATCGGTTGTGCTATTTGTGATCTTTGGAGACTCATCCACTGGGAGCAGAACGGAGAACACTGTCTCCCAGCACATTACATCCGTAGTCTCAAAATGAGCAGCAGCTTGATTTGATTGCAAGGCACAGTGGGGAAATTATGAAAAGCATATTGGAGCTCTGGTTCCACGGGACCTGTCCACCTTCTCAACACCCCTTCCATTATGAGAAGGGCTTA
chr9	113094245	113094520	CRE32	GTTTGAGATCTCATTAGCCAGCTTCTCCTAGCTTCTAAATATACCCCCATGCACTTCCCGCTGGTCTTTTACCGCGGGATTGATTCGAAGCCAGGAAGGTCTTCATAAGGGCTTACTAAAATAAAACTCCACTCTGGAGGCTTCTTTCTGTATGTGACTTTCGTAATTCTGCTGAGATGTATAAAATAGAAGAAAGTGGGATGTGACCAAAGCGGCCACTGGGCACACCCTCGGCTCAGCACCTGAAGGCAGTAAAGTGTTTGTCTCTCTATTTGT
chr2	108785331	108785606	CRE33	GGTGGGGAGAGAGGAAAGGAGGAGGGAGGATGGAAAAGTACCCGGCAGTACCTCTTAAATCCAACTTCCTGCTGACTCTTGCTGACTCTGAGTCACCAACAGCATGCCTTCCCTCCCCTGCGGCCCATCCGCCCATTAGGCCAGCAGCTCGCCTATGCTAACTTCCCTCACTTGCTCCCACACGTGTGCTCAAGGTGGAGGCAACCCTAATGAGGAATCTCAAGGAAGCTGCTGCAGCAGCCATTTCTTCCTCAGCTGTCAGAAGGAGGCTTGCAG
chr11	92704003	92704278	CRE34	CAATTCTGCTTCAGTGTTCCCATTTCAGAAGCCCCGCCCTCCCCCTTGGAGAAGAAGAACTTTTGGTTCTAATGAGCATGCTGAAATTGTTTTTTCCAAGAATGATTAAGGCATTCAGACTTTATATGGTAGCAGTAATTGCTCCCCACACTGCCTTAGCAAGGAACAGAGCTGCTGGGAACAGCAAATGCTGCACTGTTATGTAAGGACTCATTACTCTGATACTCCACCTGCTGGTTCCCAAAGCTGTAATGGGCTACCATATGCACATATGAG
chr10	97159456	97159731	CRE35	ATTTGGCCAATGTTAATTGTACAGGCAGAATTCACACTGGGAAAATCTCCTTGGGTAGGGAGAGAAAGACAGGAAGCACAGCCTGCCTGTTATATAAGATGTTTATTTCCATCCAGTCCAATCCACCATAAGCAGTACAGAAAATAGGCCAGTGCTGCTGCTGACCAATGATGTCACTGTATCATCAGGGTGGGGGTGGGGAACTGGGCACCACACTGATGAACAGGAGAATTTCCTATCACCATTGCTGTCTCGTAGGAGTCTTTATTCCTGGAG
chr12	97361610	97361885	CRE36	TCTCCATGGCCTATTCAACCTTTAGCTCCAAGCAGAAAGCACCACCGAGGAACTATTTGGCAGTGAGTTTAAATAAACACATGCTATATTAAAATGGACTTTAACCGCATCTCAGAAGGATGCCTTGCTATTTCTGGAAATGGAAATTGCTCAAGAGCTTCATAGGGCATCAGAAGTTTTGCAAGTATGAAGTGAAAGGAACACATACAGATTTTCATGCAGAGGGAAAATTAAAGAGCAATGAATAATCACTTTTTGAGGCAAGACAAGTAATAT
chr12	59804245	59804520	CRE37	GGGCTTAGTGGCCTCAGCTCTTTTTAATCTTCTTCCTGTGCATATTGGAAAAACAGAGATGATGAAAAAGATGGTAAAGAAAATATAATGCTTTGGTCAGTTCAATCAAGGACAGCCTGAAAATGGAGCTAAAATAAGAGAGGTGGCTTCCTCTTCTAGGCATTGTACCCCAGACAGCTGTATGCAGTTAGCTTATGCAACCTTGGCTCTGTGCTGCGCTTATAATTGAAGTTCATCTTTATGAGATTTCAGCAGAGCGTGGTCAAAGAGGTTGGT
chr1	124997769	124998044	CRE38	GTCCACCAAGGCCAACATTAAGGGCATCCCAGCACAACAGGAGCTCCAAGGCTGGCTGTGTCTTGCACTTGGCAAAACTGCATGTGTCAACACTACAGGGGACTGCTGAACTCAAAGCCCACACAGATTTTAATTTGCACCAGTTGTTTTATTAAGCTCATCATATCCAACTTATGAGAACAGAGCCATAGGGTGTCCAGCCTTCCATCTCACAGTACCTTCTGCACATATCATCACTTTTTCCTTTCTCTGTATCTAGGACAGAAGTCTCTGGGT
chr11	96349894	96350169	CRE39	CTGCCTCTTTCTGTCCTTGCAACCACCACCTCCAGGTTTCCCTCCTTCCCCCCCCCTCCCGCTTCCCGGCAAACTTCTCTGCCTTTTTCTTTTCTTTCTTTCTTTAAATACTCACCACCACCCACGCGGACGTTACACTGACAGAAAGTTTCTAGTTCCAGCTCTCCGCTGAGTTGCCATTTCTCTGCTAAGCAGCCTTCTCCTCTAGGCTAGGCGACAGAGAGCGAGGAGGGGGAGGGGAGGCCAGAGCCGTGGGAGTTCTCCGGGGCAAACTTT
chr5	18137595	18137870	CRE40	CTCTGACTCACTTCTGAATAGTGTGCTAGCAGGTGGTGACACAGCTCCTGGAAATGGCTAGGCTCTTGGCTACATTCCAGTTGCAATACTATAATTTTGTGCCTACAGCAAACCTTTCTCCAAATTACACCCACACTATAATCAGTTGCAGAGGCCTTTTGTGACTATTTATAAAGGGCACACTTTAATTCACCCTTATAATTTAGCTGGTAGCATTTTCTGGAAAAGTTTTAACAGCTATGCAATGCAAAACTGCTTTTATTAAGTGCACGGACT
chr8	115439724	115439999	CRE41	GTGTGGGGCAGAAGGCTGTGCCTCTTCAGCAAACTGCCTTGCTGCTGCTCTGCTGCTCCTGGGAGCGTGGGCTCCTTCCAGGGCTGCTGCTTCTACCTGCCAAGGGCATCAGATTCAAGCAGCTCTATCCTCAACAGGACTCACCCCAATGGCATAGCAGGAACTCCTTAACCTAGATTGCCTCCCAGGTTCCTTCTCCCTGCTGGGAGCTTGCCTTTTCCCGCCCTCTTCTCTCTAGGCTCAAAGTTGCTTCAAGCACAGGAGAAGGCAAAGGTC
chr10	61285327	61285602	CRE42	GCCACTATTAGTCACCCAGCAGCCATGGTGTCGTTGCTTTTTAAATAAGTCCAAGCAGCTGAGCCTAGCTGAGCCCTCCAGCAGCCCCAGTGTTTGGCTGCCAGGCCTCAGGGCTGCTTTTCTGGCAAGATCTCCAAGTCATTTAGCCAAGTCAGCATTGGGAAGCTGGGAAGCGGTGGGGAGGGAACCGGGTCATAAGTTCCTCCCGGGGCCCCTGACTCAGTCACCAGCTGGCTACTTTCAGATCAGTGGAGCTGAGCAGGCCCTTGGGTGGAG
chr4	154759684	154759959	CRE43	GCCATCAGCATCCTAAGCCCCTCAGAGTGTAGGCCACATGAAATATGCAGGAGAATTCTATTACTGGATTAACTATTTATCGATTTATAATTCAAAAGACGTATGTGAAGCTGTTAACAAAGATTCCTAACAGATTTGTGAGGCCCCAGGGAACTCCCTTCTGCAGATCCTCCCCAGGTACAAAGTGGGTAGGCCTCAAGTGGGGAGGTAGGCATGGGTATACCAGCCCCTCCCACACACCCTCAGCCTGGCCAGCACTACAGAAGCCATCCTGCA
chr12	56441203	56441478	CRE44	ATAATTGCTGACGAACCCAGGGCACTATTTAAATCACTTCCTTGTTGACAACATATTTCTCTTTCCTCAAACTGCATGTCACTGAAATCTGATTTGTACAGAACCCTTGTGGACGAGCGTGCTGCACCTGTCACCTGGGCGCTAGCATTCTGCTAAGGATCAATTTACATAACCTCATTTAATGGTTCATAAATCATACCCATTAAGCCCAGCTAACAGGAACCAAGGGTTCTAATTTATGCTGCCTTTCATAGCAGAAAATTGGGAGGCTGGGGC
chr13	116650819	116651094	CRE45	CCAAGTAAGTACTACCTCATCCTTTGGAGTTATTTTTAGATTAACTTTTTCTCCCTGAGATAAAGGTGAATAACTTTGCCATTCATTCTCCATACTAAGTATGCAACTGACTTTTTCTCTTTATTTAATCATCAGACTGGCATTTGGGTTTCTAATCCCTTTCAGCTGCTCTAGCAACCTTAAAGACTATCAATAATTTAAGGATGCTTCATCAATGAAAGACCACATATATGCCCATTTGTTTCCACAGAGTCTCTGGGAATGCAATTCTGTATG
chr9	47259067	47259342	CRE46	CCAGGGTCCTGTGATATCACTGAATGTAGGTAATGAGAAAGGTGTTTATTGGGTGGCTCTTCACTTGCTCATCCAACACTTAGTGAATATTTAATGATTTCTGAGCACTGTGCTGGGGGATGGAGACAAAAAGATTACCAACACGTACTTACCGTCCTTAAGGAGATCCAAGGCCAGGGAGGAAATCGATATGTGAGTGAAGCATTAGAGTAGGAGGCATGAGTAATGCTACAGTTCAGGCCAGTGCAAAACGAAGCAGTCAAAACAGGTTTGAGA
chr18	13462263	13462538	CRE47	TCTAGCCTCCTGCAGAGCTTTGAGAGTTTTGCCATTGTTACCAGAAGCTATCTTGTGGCTAGCTTCTTAGAGACCAGGCTGCCCATATGATTTAGAGTCCAATAGGGCAGTCTTTTATGTCAGCCAATTAATTAACAAAACAAAGGAGATTCAGTTTCATACATTTGTTATGAGTTCAGCATTGATATATGGTAATGGAATTTTTCTCAGGTGTTATCCTATCAAGAAGATATTAAAGCCTCTCTATTACCACACCTTACAATAGTGAAGGGCATT
chr19	33024925	33025200	CRE48	GACAGAAATAATTGCTGCATTAGTAGAGTAACGAGCACACCAAGGGCTGTCCAAGAACATCTCTCTCATGTCGCTGCTCCCTAAAGTTTGGAGCATTAGGTAAAGTACATCAGACCCAGCTTCAGACTCAAGTGGAATTTGCTTAGCTTTTCAAACATCAATTGTACTGGCATCAGGAAGGGGGGGGGGCAGGTCTCCATCACTGTGCAAACAACAGGAAGTATGTTTATTTTATGGGGTTTTCTCCATATACATTAGTCAGAGAGCCTAGCTGCC
chr16	88336423	88336698	CRE49	GTTCACTGAGTGAGAACATTGGCGACTTTCTATCTGCACTATAAATGTCAATTGCTTTGAAGTTAGGCGGTACAGGAACCTAATGCAGTCATTATGGAGAGGTTAGAAGAGCACTCAGTAACCAGAGACGTATATTAAGAGCAAGCATGAGTGAACTCCTCTCTATTAAATGTGTTTTATCAGATTATTGTATCTTTGTTCCATTTCTGCAATAGCCTCTAGATGGTAGGACAGCAGACCTCAACTTACTGCATCCATTCTAACACTTGTAAAATG
chr4	90944380	90944655	CRE50	GGCTGCACAATAAACCTGAGGCACATTTTTGAAATAGTACTTAGCTAAGAGCTAGGAGCACACCCATCCGCTTGACTCGTCATTTATAATTAGCATGTGAAACTCAGCCCCATAATCATATATTATTGAAATTGCCTAAGGTGATCTCCAAAACAACTTCATCTCTTTATTTACTTCCTCCTCCTCCTCCCCTTCCTAAAAGTAACAAATGGAATTCACAGAATTAGCCTCTGAGGAGCTAATAGGCTGAGATGAAAGGCAGCCATGAGCTAATGC
chr15	54090075	54090350	CRE51	TGCAGTGCCCATCCTTTTTGGTTTGCCATTGAGTTGCCCTGGCCCTGCTTAAGAGAGAAGTAATTGGTATTCTTTACTTATGTGCTGAATAGGAAGGCTTTTTGCCCCCACCCTGCTCATCAGGGCTAGCCCTGCACTAAGTGATGGAGTGATGTGTTCTTCTGTTCTTTTCCTTTTCTCTGCTTGCCACCCACATGTCATCCTAAGCTTCTCTTCTGGGCCCAAATGGAGACACCATGTATTTTTGTGACAATCAGGTATGTCTGCATAATCAAA
chr1	124365118	124365393	CRE52	TGTGAGTGGAATGTTTATATGGCATTTATGACACCAAGGTTGACCTAAGTCTCCTTAATGTTCCCTAATGGATCAGAAAAGATGCCCAACATAATGAAGCACAGAGCCAGTGTATCAAGAAGTTAATCTTCCTTCCAGTTACTTCCCCTTTGTGGCTAAACCAAATGGAATCACTAGCTGGGACAGAACTCTCCTCCTCACTGGAATATTAATATAAATGATAAATGAACCTTTTACAGCATGTGGAATTAAATAGCAACAAATGGATTAAGATAC
chr2	159493185	159493460	CRE53	AGTTCCTGCCATTAATGTTTTCCTTTTGCAATCTTCAGATAGTGATATGAGTGGGGTTTGCGTTATAAAAAGCTACATAAACACTCTCACCTTGTAATCTTCCATAATGGCATTAGACAGCTGTGGGCCATTCTGTCTTCTCTTTCTTCCCTCCTAAGTGTAGCAACACTAAAATGTTCTACCTTTTAGGGCTGGATGAGATAATGTCTCTTAAGAGTGAACTGTGAAAGGTAGAGACCATTCACTACATGAGGTGGTTTTGAGACTCTGACAGCA
chr16	93373293	93373568	CRE54	CCTGACGTGTTTACAGAGGCCCAGCAAGGTTTTAGAGCTGATGAGACATTCTTAGTTAGATGGTGCCTGCACCTCCAGTGGCTCCTAGACCCACTTAAAGTCTTTAACCTCACTTATATTGTGCATTAAGGAAAATATGAACCTGCATTCCAGGTACCACTTCCAAGCTGGCTGACGAAATCGTCTGAGAAAACTACAGAAGCTGCAAAGGAAGGACAGCTTGGTGGCTATGGTCAGCTGAGTCTGTGCCAGGCCAGGGGCTGGTGAAGGGGTGTC
chr19	32998061	32998336	CRE55	AATGAATTGGAATTGAGATGAGGAGAGTTGAATTTGCCCTGAAAGGTATTTATGGGAACACGGACCATGTTTTGTAAGAAATGAAAAGGACCTAGCTTTGAGTACTGACGATGGGACTTATCATTACAACACATGACCAGGCTCTGCTCCTGGCCAGCGAGATGCAGCTCTCAGTGGCCACTCAGTTTGGCATCTAAGGGCTCTGAGAGCCTGGTTATTACTGCGGTTAAAGTGCCAGGTGCCCTGGGTGTGCTGATATACGATGCTATCTAGATC
chr3	115467810	115468085	CRE56	TGTAAACCAACACAGATTGAATCCATTTCAATGAACTATTCAAGATAGAGAGCTATCTCCCAGGCCTTCTGGAAAATAATGGTACTCAAGTGCAGCACTAATTCAATACGAATTTTCAACGTGGTGCTAGCAGAACAGCTATTACCATTGACTCCACTCCCATTACTCAGAACCACTGCTTTGCTATTAAGCTATGGCTTGGGGGGATATTTAGATCTTTTCCCTCTAAGCATCCCTCATAATTTATTCCATCTGGAAGATCTGCATCAAGCATAA
chr10	51837514	51837789	CRE57	GCAGCAGGTGAAATGCACAACAAGAGCTAAGTTAATGTACCACAGAGTGCCGCTTGGCTGCGAGTGCTGGAAGGAAACCGCTCAGAGCTTTCAAAGAGAGAAAAGTACTTAGGAGCTTGTTTTAAAGGATCACAAAGCTCTGTCATCTTTTCTGCCCCTTTTATGTGCTCCTCTGTGAAAGCACAGAAGGATTTCCATTTCCAATGTGGGTTTGTGAGTGTTAGACCAAGAAAACTTTTGAGGAGACAATGCTCTTCAGTACAGCCCATGCAATGG
chr9	42320288	42320563	CRE58	TAATTTCTCTTGCCTTTTAGGAAAGCCTGCACGCTGGATGGTTTTCCTTCTTAAATGGCACTTTGGCATTCAAAAACACCAGTAAGCTCTGGGAAACTATTCCCACAAGAGACGGCTGGAAAAAAAAAAAGCTTTTCCAGTAAAGTGAATCGGTGTTTTTAAGATGCTAATAACTGTGCTGATTTGGGCCCTCTTTGGGTTGCCGTTAAAATTAATTGAAAAACAACAACAAAACACTTCTACATTTCACACAGAAACCAAACAGTGTCAGGAAAT
chr5	46150924	46151199	CRE59	TTGTGAACAAGCAAGCCCAACTCTGGTATTGTTGCGATTGCTCTTGATGACGGTAATTACTTCGTGTTCCCCTGAGTATTCAGCCTTCTAGCCTGCAGCCCCAGCTCCCTCCTGGACACTCGCCAGCAGCCCATAATTAAAGTGTTTTCTGGAGGGAGCATCTCCATGTACTACCCATTGTAGATGATGTCCTTGGAGTCTGGCGGTAGTAATTGAAAAGAAATGAGACCTTTCCAATTTGTCTCTTTTTTTTTGTTGTTGTTGCAGCTCCCACCC
chr13	44458637	44458912	CRE60	GAGCTGGCTAATGGGCCACAGAACAACTGCAGCTCCTAAGTGACAAGGCACTTCTTATCCAAGTGGTGCCTGGGGTCCCTCTTGAAGACACCAAGTAAGAGCTCTTCCCAATTAAAATGTTCCAGATGAAGTCCATGACGTATTCCCCAGGGAGGGCACTGGCTGCTCGAGAGCTAAAAGTAATGCATTTGTCTCTCAGCTTCCCACTCTACTGCCCTTTAAATGGGAAAACAATTATTTTCATCATCCTCAGCAGGAAGTTGCCCAGAGCCAAAA
chr9	40553157	40553432	CRE61	AAGCTTTTATCTTTCCCCCAGAGAGCTAATCAAATATGTGATAAAACCACTTAGAACCACATTATAAATTTCCTTTCTTCCTGCCTTCTCTCATGTACTCCCCCTTGGTGATAAAAAAAAATGTGCTCTCTGTCCAAAAACAGAACAAAATGAACAAAACACACTTTGCTAACTGGATTCTCCCTTTCATTATGATGTCTGCTCATCTCATCCACCCTGTGAACTGAGCCAGTACCTTGCATTTTGGTGGCACACGATGACAGAGAAGCAGAGGTT
chr18	42401989	42402264	CRE62	TCAGTCCGGCTCCACTCCCTACCGCTCCCCTTGCCCGAGGCTTTGCCAGGCGGTCCAGCTCTGGGCAGATCGAGTTGGTGTCTCGCTCTCATAAATCAGAACCATAAAAAGCTTACTTTCGCATGCACTCAATTTCTACCAAACCTAAACTAATTGCATAAATTCCTTTAGGCCACTCAGAGTTGCTCTCTGGGCTGGGATCTGATCAATTAGTCATTAGGTACTCCATTAGCTGGGGTTTAAGCTGCCTCATATAAATGTCTCCTGTCAATTTGC
chr10	83805435	83805710	CRE63	CCCTAATGCCTCTGTGGTCTCCCCAAAGGCTGTCCCTAATCTACTGGGCTTTCTGATGCTTTGCAAAATTGAATGGCCTCTGTTTATCTTGCCCCTCCCCGCCATGTTCAGGGCAGTTATCTCACGCAGGCTCCCATTTCCTGCTCTTATTCTTGGCTCCTGGCCAGGCATCACACATTCATGTGAAATCCTGCCTCCTCTAGCAGAAGGGAAAGGCTGTTTCCATTCATGGAAAGCCCACTCGCCACAAAGATGCTACACCCTCACCCGAGGCAC
chr12	57897694	57897969	CRE64	ATTATGAGAAAATGTGATTGGAATGTCTGGGAGATCAAATTATCTTTTCATTACTGCATTTTAAAAAGATGGACATTTCAGAGGCTAAAATATGTTCTGTTTTTCTGGGGACTCATATTGTTAAAAGCCCATAATAGCTTTTTTTCTTGCTATTAATGTACTTGCTAGGGCTGGTGAATCATGGCTGAGGACGTTGCAGAACAAATCAAAAAGCATTTAATGAAGATTAGAGCTGAATTGTGCAAGAGGGTAGAAGAGCGATGGCCTTGCTGAAAC
chr17	94332245	94332520	CRE65	TACAGATTTATACACAAGGTTCACCATTAACCTCTCTCCTGGGAAGCTAGACTTAAGTAGTTCTCCAGATGTCCTCATGTGCTGAATGGCTATTTGAACTCTGTTGGTATCTTCTATTAGCACTCATTAGCAAACATGAGATCTTTCTGTTTCTGAGACTGTCAGCTCTGATTACAGGATGAGAACTGAACAGCTTCTTTGACCAAATTACATCTTGGCACTTACAGCTGTGATCCACTTTCCAATGATTATTTCAAAACCCATTAAAATGAAGAA
chr15	60323630	60323905	CRE66	TGGGGTCACAGCACTTCCTGTTATTTCATTAGTGACTGTTTCTCCATTATTAATGTCACCCTGACACTTTTTTCCCACCTCAGAGGCATTGCCGTGTTCAACCTCTACTGTAATGGTGCTTCTGATCAAACTATTGAAATAAACTCAATTTTAAGCTTGCTTTTTACCAAAATCACTTTTAATAACTGCCATTATCCTATCTAATTACAATGATTGCTTTGGCTCAGAATACCTCACAACATTAGCTTTCAGTCCAATACACCCTGGCAATTGCAT
chr1	193968338	193968613	CRE67	GCCACTTGATGGATGATATTTTGGGTTGGAAAGTGAGGCTAATTCAATGTAATGAGAGGTGAATGGGACTTCAGGCCCTTATCCAGCCACAGGAGACCCCTTACAAAAGAGCCTGCTCTTGCAGTCATTAATTTTTTATGAAGTTTAATAGGCCTGAGCCTAGAGACCTTCTGTGGTGTTGATTAGCTTCATATTTCTCTCATTAATGTAGAATCTGATTAGCTCTTATAAAAAGCATTTCATCTCCGGTCCAGGCGTGGCAGCTACATTGTTCCA
chr12	107837990	107838265	CRE68	AGAAAGGAGATCGACCAAGGGACAGAATCTTGTAACCATTCCAGTCATTCACTTATCCAGCATAATTATCCTTCACGGAGTAACGTTTCGGGCCACAATCCACTAGGCGGATAACCGCATTATGCAATTAGCCAGTGTGCAATTAGTGAGCTTTGTAATGTCTCAAGCTGATGGAGGCACCTCGGGCTTTTAGGAGACTCTGGGTGCCATAAGAGGACACAGCAGACTGCTTACTGTCCTGAGGAAGGGGCATGGGGGAGGATCGCAGAGAAAAGT
chr3	6887214	6887489	CRE69	ATAAATTAGACTTAATTACATCAGATAATTGCAACTGCCAGGCACTGAGCAACTCCTTCTCATTCTGTTCTTTCAGTGGCAAATCAACAATTGCAACCCTTGCCTACTTATGTGGATGAATTCAGTAAGCAAACAGCCCTTTTATATTAACGGTTTACTGGCATTCATGGGTCTGGCAGGAGAAATGTGCTGGGGGAGGGTTCGCTAATGGCAGCACATAATCACATTAATTAAAATATAACTGCCATTTAAAGATTTGTAGTGTGGAATTAGAGC
chr1	51607500	51607775	CRE70	CCTCCGAGGCCCTCTGGGAGGCCAGCTGGCTGCCAGCCCTGACTCTCTTTAGCACCGTTTAAACTGAAACAAGCGGAACAGCAGGCTTTGAGGAGGGAGGATGGGAAATGGCCTCAAGGGACTGAGAATCTGGCTGTTCACAGAATAAGAAACCCAGCATCTAATTGCAAGGCAGCTAATCGTACAGCATCTAATTGAGAGGGAGCATTTGAACAAGGAGCGGAAATAACCTTGACTCCATTCAGCTGAGAATGAGGCCCCAGCAGCCTGGCCGTG
chr5	46042707	46042982	CRE71	ATCTTCCAGTTTGTGGGTTTAGTGAACAGGAACAGGCTTGCCCCTTTAAAAGCCACTTACTGTAGCCTGCCTGGAATTTAAAATTTTATGGCTTATTCCATCAATCCATGTGATATTACCCCATCTGAATTTAGCTAAGCAGGCTAATGCATAATTAGCATTTCTCTCCACTTCTCCCTGCGGCTCCCTAATGAGCTGGGAATTACGTTTTCACAGTGTGTACTGGGAAGGCAGACATGGCTGGGATAATTTCTGATCTGACTGTCCTTTTTCCAC
chr13	91296697	91296972	CRE72	ATTGGTCTCCAAGACAGTTAGTTGTATGGATCCCCAGAGAATGTTTTAGAACCTGCATCTCTGGGTGCAGTGTGATGTCACTTCTCAGTGTTTCTAGGCAGTGGGCCAAAACTCAGTTTCAGGAAAATAATTATGAAAATGTTTAAATAATTTGCATGAGGTTTGTGAAAGCAAAAGGCTGCCTGCTCCATCCCCCAAGGAGCTTCAAGACACAATCAATGTTAGGCCGCAAAACACTGTTTAGACAGAATAATTATCAGTCTCTCCCCTCCTCTT
chr7	133401187	133401462	CRE73	AAGTATGCAATAAAGGGCGATGTATAATTAATGAACATCACATCTCCACATAGTGCTCTCAGACCCAAAGACAGTGGGCAGAGACTGGTTGAAGAGGAGACAGGGAGAAAGGCTGAGTGCTTTTTTCCCCCCCAAAGGAAGCTATCATAGAAAAGAGAAAGGAACCCAGCAACATTGAAATGTGACCGTGATGCTGTGGTCAGTCTGAATCTCCATATCTCGTCTCCACTGATCAGTCAGAGACAACCGCCTGGTGCATCTGTACTGTGGTTCACA
chr10	37314782	37315057	CRE74	TCTTTCTGTGCTTTCCTAATTATACGCTGAGGCTGAGTTTCCAGAAGATGGGCCACTAGGCCACAGGCCTAGTCATTTGGAAGCCTGATAATTGCTGTCAAATTGTTCTCCAGGGAGCCTTGCTCTCTGTTCTCTGACTAAGGACTTATGAGACTGCCTGTCTCCCTCACCAACAGCCCTGCAGCCTAAACCTCTCTGGCTTGGTTTACATTCTTGCCACAGCAGCTCCTTCAAATAGACAGAAACAATGGAGAGGGATGTGAATGGTCTCCCATG
chr5	37917865	37918140	CRE75	TAAAGCCAATGTTTGAGAATCTAAGCAGCTCTTGGAGGTTGGGGTGGGGGTGAGGATAAATTAAATAAATGGTTTCTCTAATACGGGGCCATCTGGTGATTTGATAAAAGTATTGGGTTTCTAAGGCGATCGGGCGAGTGCTCCCTGGGCGCCACCGTTTATGGCTTAAATACGACTCGCATGTGGAACCGGCATTACAAATGAAAAACAGCAGCCTCTGAGCTTGTTCCCTAATGGGGGCCTTTCATCACCCAGTTACCCTTAAGCGGCTCCCTT
chr17	94488317	94488592	CRE76	GTGGTGGCAGATCTTGTCTGTTGTAGACTTTTCCAAACTGTAATTGCCATCAGAGCCTCCCCCCCAGCTTCTCTTTGCAGAACACATTTCTAATTTCCTCTTTGTCCTTCATCCAAATCTCCACTTCTCCCAAAAGATTACTTTCCTCTAATTACTATCTCTGAGTTATCAGCCACTATCCTCTTGTGACCTGCACAGCAACACACATCATTTAAAATGTATGAATTGAAACATCTCCAAACACAAAATTGGGACCACAAGTGTAATGCAGGTTTC
chr12	29314678	29314953	CRE77	AAGACTTTTCAAATTGACTTTGCCTCTCTTATAAAAATGAGCCATTTAGTGTCTTTGAGGCCATTACTGAGTCTTTCAGAAGGAGAGTGAGGCGAATCAGAAGTAAAACCCACACACTCTCGCTAATGGTGTTAATCTCATTTGCTGTCACCATTCAATACTCATTGAAACTCTTGTCCCTCTACCCCTGGGATAGAAACCCTGGAAGAGGAGCTGCCAGAGTAGACAGGCTGCAGTCAGGCCCACGAGGCAGGTCTCACATATCCAGGAAGGGTG
chr3	9145636	9145911	CRE78	CACAAGCTCCTGATAGCCATGGTGACTAAATTGATCAGGAGGCTATTAGATTTCTTCCTCTGAGATCTATCTTGGCTCCCCACCCCTCCTCAAAAATTTGTTTCATTCCAGCTCAGACGTTTCAACTGGGTGACTCGAGCCTTTACGTAACTCTTACTGTTTTCTTAGTGGCTTTGTTTACAACCTTGTAGAGCTCTGTGGTTCTATGACTCAGTGAGACTTCTCCCTGACCGCATTCCCATCAGGAGCATAGCCTGCCGCCACTCACCGCCCTGA
chr1	34987888	34988163	CRE79	GAAACACAGAAACTTGTCAGCAGATGGATTACAAAGGAACACAATTTTACGCAAAACGCCTTTGCTTTTAAAAAAGCGTTTGTGCATAAATTAGTCTGTCAGCAAATGCAAACGGCTAATTGCCTGAAAAAAAAAAGTGTCCTGCCATAATATCAGCTACAGAGTCGCTTCTTGCAAAGCAGAAGTGATTGGGCACATTATTAATGGAGCAGAAGAGTCAACTGCTTTCATTAAATTGCTTTTAGGAGAGAAGAAGCCTATTAGAATTCATTTTAT
chr3	119939049	119939324	CRE80	TTTGAAGGTAATTTTTCCCTTAATGAATGCATCTGTTTGGATGATAAACTGTCCATTAGCCAATGCTCAAGTGTTTTTATGCTCTCTGTTTTGATTACAGAGCTTTTAATGTAGTTCTGCCTCCACTCTCTGAGAATTTGCTTTGCAATCCAGTCACTTTGCCAAAAAAGAACAGATTGGAGAAAAAGTCAGGCTGCATTTTCCTTCCCCAAGTATTTTAATTTATTAAATAATTGACCTAATAAACCACATCAAGACATATTTCTCTGCTTTGTG
chr16	42718073	42718348	CRE81	CCTCTTTCTGCTGATAAAAAAAAATGGAGAGAGAGAGAGAGTGAGAGAGTGAGAGAGAGAGAGAGAGAGAGAGAGACTGCACCACCTCCCAAGGGCTTCAATGCAGTTGCTATGGCAACACTATATCTGAGTCAGAACTATTAACAATCACCATGGCAACAAGTGTCTCACTTGCCATTTCCAGAAACTGGATGCGTTTGGACTGAAATCATCACACCATGAAGAAAGGGGTGGGGCCTCTCTCTCACTAGGAAACAGAAATACTTTCTCCAAATA
chr17	41118371	41118646	CRE82	TGGAACATTGAGTTAGTTTGAGATCAGTCATCATTATTTTTGAAGCCCATTAAAAACACATTTTCTCTTGAATATTCAAACTTTTGTTTATACAGATGACATCGGGTCTCAACGCATTAGTGGTTCAGTAAATAGGCAAAGGACACTTTCACTTTCGTACTGACAGAATTTGCCAGACAGCATTAATCTCCTGAGGAAGAAAAGCTTGAAAAAATAGCAATGGATTCAAAAGTAAATTAGATAGGGTGAAGAAATCATTGAAAATTGAATGGTTTT
chr12	119763240	119763515	CRE83	ATGATATCTGGATAGCTTCAAATGAGCATCAATCTTGTCTTACAAAGTCATCAAGTAAGTCTAAATTGAAATAGCTGGAGACTGGACCCAGTCCCTGGGGAAAAATCAAAGTGCTTTCCTACAATTTTCACATGGAAACTTTTTGGGAATCAGCCTAGAATGGCCAGCCTTGCTTTCCGGGGAATCTATGATCTCATCTGATTAGCTGTTTAGATTGGCTGCAAATGTTCCCAACATCAGTCTATGGTTTAGTGGTTGGCATTGTACCACATTAAT
chr18	41564264	41564539	CRE84	TCTGATGGAACCACAGACACATCCTTCATAGCTAATGGGTATCTGCCATCAGAGGCTTGTGATCTAAGCACCGAGATAGGCAGATATCATACCGTTTAAAACACACACTCTATTTACTTCCCTACTTTTTAATTATAAAATCAATGGAGTGTTAATGATTGCAGCATTAGCCTGCTCGCTGGGAGTTCTAGAACTTCTCTTTTTGAGGCATAAATTTGTAAGTTGCTCAATTTACCCAATTTGTGAGAACAATTTCCATTAGTAAATATGAATATT
chr6	120592494	120592769	CRE85	GCCAGGAAATGCTCTCTCACCGAGGGCACTCGCGGCAGGAGGGGAGGCGAGAGGATACTCTTGGTGGCCCCACTTCCTGAGGCTGGAGCTGGGGGGTGGGGAGGCCGTTGGGCCAGCCTGCTGGAGGTGGCAGGGCCTTCCTAGCAGCTGCTGAAAAGGAGGCAGAGATGCACCCATTTGCTCCCGAGGCCCTCTGGGGAGCTGAGGGTTGCGCTTGTTTACCGGAACATCACCAACACCGGATCTAAAAGCTTGGAAGTCCCTGGCCACCCTCCC
chr4	131461237	131461512	CRE86	TCCTTTCCATTTATAGCTTTTAAGATAATAGCAAGCATTTATTGGGTACTTACTGTATACTAGACACTTTTGTAAGGATGGCAGTCTATTAATAAACAATTAGTTCTTGGCAGTTGTCTAGGATCTCCGTTTAATAGACAGGAACTAAGAGCATAGAAAGTTATTTCACTTGCCACAGGCCTGCAGCCAGCTGTGACTGGGAGATGAGACCAGCCCCAGGGCTCTGCCTATCCCTTAGCAGGCTCTTACAGTGGAAGCTCACCTAAGCTTCCAGGG
chr14	64642310	64642585	CRE87	ATAAGATTTGCAGATGAACTACGGAAACCTCTGGGCTTAAGGGGATTCTGGGCAACCGCAGCCCCTTCTAATCTAATCCTTCAGGGGGAGGGTCTCAAGGGCTGTTGATGCATTTGTGCCACAACCCATGAATATTTTATGGATGTCCCTTTGTGCTTGCTAATGGGGCCTGAAATGTACAATCTGCCTTGAGTAACAGGGAAAGGGTGCCCTCTCCCGACCTCAGCCTCAGTCCCTGGGTGATTAATGGAAGCAGGCCAGACCCACTGGAGAGTC
chr12	65497446	65497721	CRE88	TTTCTTTTCCCCCACAGTTTATGATATTTTGTTTCTGTGGTTTCAGTATTTCTAGTTACTTAATTGAGCTGAAACCATGTTGTTTTATTTCATTACAACCTCCCCACAGCTCCCTCCTTTGAAGATATAGATTTATGTCTTTACAATATTTTTACTTCTCAGCCCCACAAATGGATTATCATCATTTCTTTTAATAATCAAGTGATTGCTGACGGCCTCACACAATCGGGAAGGCTCTGAGTGGTTTTATGGATGTTTCTCCCGTTGTTGTTCATT
chr10	45328708	45328983	CRE89	CAATTTAAGTAGTAATAATAATAAACATTTGTATTTGAATAATTCATTTCCCCGGGGAATTCCAGTGCTCTAGCACACCAGTCAGTGCTGGATGGCAGCAGTATTTCTTGCAGCATTATCCCAACCTTCAATGAGCTGCTTGTGGGTTTTGATTCTAGCCTTACGTCAGTTACTTGGCTGCTTATTATCAGGCTTCACATATGCCTCCAAAATCATCTATTGGGATAATTAATTTGTAAGGCAGGATGGTATTGTACAATAGAAGTCATACGTTTC
chr18	14231581	14231856	CRE90	CTGGGTGGAACTTGCTCAGCTTCTCCAAGAGCTAAGAAGCTTCGAAGATTGGAGTTGTAAACCGCAGAGTAGTGCAGAGGCTGGCCAGAGCACCACGATGCGAAAGGCTTTCCACGAGGCAAAAACCCATTCCATTTGTGGCTTTCGCTAGTTTTACACTATCAAGAGAAGTATTTTTAAAAGTCCCTTTCTGCAAAGCTAGCAAAAGCCACAAATTCGATAGCTTTCGTTGATAGGCAAAACGTGATGCCCTATTCTGATTGGGTTTTGCACTGC
chr8	64871715	64871990	CRE91	GCCAAAGGACTCGCCTCTCACATTGCCCGTCTGAGAGGAAGGTGTACCTAAAAATCAGTAACTGTTGTTAGAGTGATTTTCTGGGATTGTGGTCAGGGTGGCAGAGTTGAAATCCACTTTCTCCTCTTCTGTGAGGGTGTGTGAGGAAACCCGGAATAGAGAAGATGCCAGAATAACAGGGAGCAGCTTTGAGCAGCCTCTGAGTGTATTTATAGATATCAAGCACACGAAATACGCCCACATCATACTCCCTCTCCCCAGGAATCCAGGATGTGT
chr4	56708662	56708937	CRE92	GGGGCTCCTCTCAAAATAGAAGATTGAGCGTGCAGGTCTAGACAAAGCAGCAATTTTGGTTTTATGGAAAGCTGATACCCAGCAGGAGGCGAACAACCCTGAGAAAGTTTGTTTTTAGCAATTTGGGTTCAATTAGGTAGGAAAAGTGGCTGAGAAGGAACAAAGAAAGGAACAGAGCCAGGAGTGGTCTAAGTGGCATTCTGGAGTGAGAGCCTCCTGCCAATGCCCAGACTGAACACACTGGCAGCCTAGTCCCCTGGAGAGCTCACAAGCCAC
chr14	65438925	65439200	CRE93	TCCTTCCTGTTGTCTAGCAGGGTAAAACATCCTATAGTCCCGCTTTCTCCACAAATATGCATTATTCATGCACTAATTCCTTTGTTTGAGAAAATTCGCTTAGGGTAGAGCCACCTGAGGACTCATAGTCTTGGATTTTACTTATGAAGTACATTTTATGCCCATTATTAGCACTGAGAGTGCTGTCTCTCTTATCTTCTGGCTCATCTAATAATTTGAAAAGTCTTTCTCGATCCATTTTCTTTTCTTTGCCTTTAAAAGTAGAAAATGAAAAAA
chr8	112973115	112973390	CRE94	GGTTGGTGCTGATTTCAAGATTGTCCGGTTTTCCCGAGATAGGCACAATTTCTGCAAATGCCCAGCAGTAAACTCTCAATTATGTTTCCAAAGGACTGTGTTAGGCAGCTGCCTCGGACCACTTTCAAGTCCAAAATCTCTGCCTTCTCCACCAAGCCGCAGTATCGATTTCTGCCAAAGGCTCTGGTCTGCGTGTGTTCCAGCCGCTGACACCTTTGCAATCATTGTGCATTCGGGTCATAGGCTCGGGAGGTGTTGTCTGATTGACAGCCCTTT
chr18	8125310	8125585	CRE95	TCCTAAACACTTAGGAGACAAACTCATGAGTATGCATGTGGCCTGCACTGAGCACTCAGCCTCAATAGCATTGGTGAACAGGAAGGTCAAATTAGCCCTCATTAGACCTCATTAGGAACAGAGCAAGCTTGGCTGAAGTTGGCCTTTCTAAGATGGATTTAATTTCCCAGAAACCACATATTGGGCAAAAACAGATGCTTTCAGTATGGAGTCGGAAGGAGGTTTCTGTGAGCTATAATTTAAAAAGGCTATTTGCTCCACGAGTCATCCAGGTTG
chr10	92024765	92025040	CRE96	TGCTGGCAATAACCCTTTTTAGGTTGAGCTTTGATGGGGCAGTATTTAGGTTCTAATGGCCCTTAAAAGCTACAAGGTGCAAATGTGAACCGATGAAATCCACAGGGCGATGGCCATTTGCAGAATGATCCTTGCAGAGCTGCTGAGAGACATGGTGGTTGATGAAGCATCCCCATTAGAATGTGCCCCTGGAAAGGCGTTCTCCACAATACCTGTTTCATTTAATGGTGCTCACCCTCAGCCTCCACCCCTTTCCACAACAGAAGATGGTTACTC
chr12	78923656	78923931	CRE97	CCACAGAACACTACAAGAAAGAGCCACTCTGCGGGAAAACTGTGGGATGTCAGCACAGCTTAGGATCAGCTTCCACCCATATTTTTCATATCGTGCATCACGGTATACTCCAAATGGGTCATAAAAAGACACAGAGAGAAATGGAAATGGAAACTTTCAGCTGTGACCAGAGAAAACATTCTAACTATCCCTGCAACAGACATCAGAGACAGGAGGGATGGATCTAAATCTGTTCTTAAAAGCCGTTTGTGCCACCAAATGCAATAAAGCAAACAG
chr3	107606235	107606510	CRE98	TGGGGCAGCTGTCTTCTCCCAGATGCCCCAGAGAGCATGTCTGAGCTATGGGGCAGAGACGAAAGCCAGAACTCTTTCTTGTGGTTTTCGAGTATTACCCATTCTCTCCCTCATTCCCACTTTCTGCCTTATCTCTGGAGCCTGGAAGGCAGGCAAAAAGCAGGCCTGGCCCTCCCACCCTCCCAGTAAACACAACCACATTGCTCAGAAAAATTCCACTCAGCTCAGCCCAGCCATCCCCCACCCCTCACCTCATCTTTCAGGCACAGACAAAGT
chr4	31167415	31167690	CRE99	GGAAAAGCTCCTTTTGATGTTGGAAAAATGTCCAGCCATCCTACTTGTTATGCAAAAACTGTGGGATTGCTTTCTGCATGCCAGGAGCAGGGCAAACGCACAACACACCCACTGCTGGGGCCCATTAGCATCTTTTGTCATAATACACAGCAAATGGACCAGTAACTACCCACTGCCAATTAGAGTGATGATGAGCCAACCAAAATAGGCAGGTGAGCAGTCTAAGTGCCCCTGTGGTTTGCCAATTACCTCAATTATCTGCGGTAGTTTTGTTGT
chr4	125261624	125261899	CRE100	CTCAGTCTCTCTGTTTCTCTCCCTCTTTCGGGGAGAATAAAAATGACTGGACTTGGCATTATCTGCTGGTTTCCATGGTAATAAAATCTGTTTCCGATAATGGCCCCTTCCCTGGCTGTGGTTAGTTTTGGTAATTTTAGCAACACTGTTGCATAGGCCACCTGCATTTCAATGCGACGCAGGCTGGATGCAACAGCAGCTTTCAGGTTGAATAGAAATAAGAAAAAGTGCTTGCTCTCAGATTTCTAGGCTGGCTACAGGCTGGAAAGGAAAAAG
chr13	102403938	102404213	CRE101	CATCCTCTTCCCCGGGATGAGCAAAGTTTGTTCATGGTCCCTAGGCCCTCTCAGAGATACATTACCTCCACCTGCACCATGTTCCTCTGACTAATTACAGCATTTCTGCCTAAAAGGCATCACTAAATTTAAAACGCTTCAAACCACATGTTTGTGACAGACTAAAACATTCTGGCCCAGAAAATTGTGCTCTCTGTTGGCATGACATCAGCATTGGCCTTGGCTGTACCCAATTTAGACATCAGAAACTTGTTCCATTTGTGCTCCGCGTTTATC
chr16	93257848	93258123	CRE102	GTGCCTGGGGCTATTAAACTGGAAATGCAAACCACTTTTTGTGGTTCAAAAATCATCTCCAGGAGAGAGTTTCCTGGAAGTTTTAAGTCCTATTTCTCATATCACCTCCATCTAAATTGATGATTTCTGTGACCTTTTCGTCTAATTACACCAGTATTTTGTACCTATTTTTATTAAGTGGTTCCATTACATGAGCCATTATGAGATAGCTCTTTCTGTGCCGCTCACCTAATGAGCCCACTCCTGATCCCTTCCCATGCTCACCCCAGGAAAGAT
chr19	48123566	48123841	CRE103	GCCCACATTTATAACCAAGACTTCGGCCTTCCAAGAAGGCTTGATTACGACATTCATAATTCATCGGCAGCCAGTCTATTACCGATTCAATGATTTCTGCAGCCAGAGAGAGATCTTGATCCTTTAAAAACTGATTTTTTCACATTAGAATAGCAAAAGCAATTAGTTTTATTTTTAGCTCAGTTAAGCAGGGGCTCTAATGAGGCTGAAAGGAGGATTTTTTTTCCTTCCTGCCATCTTTCTTTCTCTGTTTCTTTCTGTGGTTGTACACCGGGA
chr6	127307166	127307441	CRE104	TGACCCTGTGTGAGCCGCATTATGTAGGCATGCATTTCTTAGTTTTGACAAATGTACCACAGTTGTGTCAGAGGCCACATAATGGAAGGCTGAGTGGGAGATGTGCAGGGATGTCTTTTGAGGTCGTTGCAACATTTTGGCAGATCTCAAATGATTTGAGAGTGCAAAGCTAAACTGGGAAACACGAAACGGTGTATAAAAGATCTAGAAGCCAGTCAGCACTTTCTCTGCCCCTGCTTTCCACCCTGTGGTTTTATTTCCTTTCTGTAGAATGGA
chr8	90541763	90542038	CRE105	CTTACAACTACAACAGCCCTAACCAAGAAGATCTGAAAAGTCGTTCCTGGTGCCAATGATAAATGTGTTTGACTTCATCAAAGTGATATTCTGATGGATCTGCGGTCAAATGCGAATGCTTGTCTTTTTTGCACTTTGTTGGTTCATTTAGAATCGCTTGGGTCCGGGGTTCGCTCTGTGATTTGAAGACAGGGCTCTTTCTGTGCCTTTTTCAGATGATAATGCAGACGAAATTTTCAGCCCAGCCCTCCATCAAACCAACATCATCTCGAGGAG
chr14	54121841	54122116	CRE106	CGAAGCTTGGTGGGAAAGAGGAAAAACTACATTGACCACAAACATTCTCTGCCTAGCCCACACAGCGTGTGGCACACACAGAAGACTTTCAGAGAGCTAACACAGTCCCCGGTGGGAAACCATCTGAGGGAAAATGGGCCAGAAAGTATGAATTGATAGGGGTGGACATTATAATTGCTAAAAATCCACTCTGACCCCAGAGCAGAGCTAGCCAGCAGGGCGGCAAGCATTAGACAGTAAGTACCCAGGCAAGTCTGGCCTGAACTAACTGCCAAC
chr18	46069152	46069427	CRE107	CGTCCCACGTTGCACTTACATTTATACTTTTTCTGAGTTCTAAACCTAAAATAGTGAAGGGAGTAGGTTACAATCCCATTTCAGCTGCTTGCCAGTTTATATTAAAAAAAAAAAAAAAAAGCATCATACAGCCAATGGCTATTTTTGAAAAATCCACTCTCCTCTAGCCAAATCAAATGGCTTTTCCACTTGATCGATTTTAAAATGTAGAAGTGAGGGAAAATGTGCTTCAGAAAGAGACTCTAATGCAGGACCCCATTAAAAATTAACATTTTA
chr4	140355257	140355532	CRE108	ACCAACGAGCCTTTTAGCTTCTGACTAGAATGAGGCTGCCGCCTAGCCCTCCCCGAACCCTCCCCTGCCAAAAGAGAAAAAGCTGGAAAATGTCGGGCCTTCAAATCAGGCCACAGCAGAGGAGGATCATGGGAAGTGGGACGGCAGCCACCGCCTTCGAGAAGGTGGCAGGCAGGGCACAGTCCATCTTAAGTTCACCACAGACAGACAGAGCATGGCAGCCCAGCCACTGAACTGAACAGGAGTCTACGAACAGAAGTAAGTGGGCAGACCTGC
chr19	15475646	15475921	CRE109	CGTAAATCATTCATGTTAATAACTGCTCTCTAAGCTGGGGTTGAAGCCTCTAAGAAGCAAAGTTGCCCAAATAATTGCACTTCTGAATCTGTGGGAACTTAGGCTAAATTTTTATTGGCAAGAGAGCACCCCGTGTCTCGCTACCTTCTAAGAGAACTGCTCTCTAATTGATGGCAAACTAGGAAGACCTTAGATGATTTTCCATATCCAGAGACAATAAAGAGGCTTCACAAAGCAACTAAATGCAAGGGCTGCACTCAAGGGGCAGCCTCTGGT
chr1	61601613	61601888	CRE110	GGTATTGATAATGACAATCAGGGCAGTTATGATAAAAACCTATTTCCATTAAGTCCCATTATAAGTTTTCTCACACCCTCAACACCAAAGGATGGAGAGATAAGTGGCATTTGGTCATCTTATTTCCCAATTCATAATAAAGTGCAAAAGTGGATTATGTCCTGAAATGATTGAGAAGCAATGTTTGGGTTGATGAACTGAAGATGACACAGAAGAGAAGGTAAAGCAATCATAGGCCTTTCAATATTTAAAAATAGTACATTTTAATAGCTCAAA
chr11	43520462	43520737	CRE111	GAAATAGCGCCCTGCGGCTGGCTGTTTCCTCAGCTTGAAGGAGTCTTGTCTGGTCACTTTTTACTGTCCAGTCTCAGCCTTCTTCCTGTCCATTGTCTGTCTGTCAAAGGAGGGAGGCCTGGAAGGCTCCCCTGGGATCTTTGAAGTTAATGGCTTCTTTTATTTCCTCCTGCTGCAGTCATGAAGTTCTCAACTGACTACTTGCTTCCCTGCTCCCCACAGAATCCTAATGGGGCTGGCAGGCTCCTATCACACACCTTGTTCAGAGCTCCCAGC
chr1	186830126	186830401	CRE112	TACTGAGTGGAAGATAACCAACATTCAGTGGAAACTGAATATTTGAATTTTTGGAGGCTTAGATCCAATGTAAGTGGGTTCTAAGTGGGTTCTCTTCTCTGTCTTAGTATTTTGGATACATCAGAAGACAGAAAATGCTTTTTCTTTTTTCAGAGTGAAGTAGAAATTTTTACTTTACAAATCACTTAACAGCTATTTAAAAAGAAAGCTGTGGCTCACCTCTTCTGCCTATGTTCTTTTTACGATTGTTGCAAAGATTTTTTTAAAAGCATTTCT
chr9	115557392	115557667	CRE113	TATAAGGCAATGGAGAAAGGAACAGGAAGGATGGGGACAAACTGTAACTCTTAATGTCACTTAGCTCCTCCAAAATGCCAGTGTAGGGAGATGATTCTGTGCTGTTGTCACCTCAGAGGATCTGGTCCTTACCTTAGAAGGAAAATAAGTGCCTTACAGTTCACCAGGGAGAAGCCTGCCACTGGAAGACTCCATTCATCGCTGCAGGTGACACAGCACAAGATGCGGGAACTTGGTGTCCCCTGGGAGTGCGGGCAAGATTCCAGGGTGAAGGAA
chr4	54804457	54804732	CRE114	TGAAAGCTTTTCTTTCCTACATGAAGCATCAGTTTCCAACTGATCCTTTCAAAATTCAGCTTTGAGATTTCATTTCAAGACCATGACTGAAGAGCTTATGGGAAATGCATGTGTTTAGGGAAATAAAACCATTTCCTTTTCTTGAGGCAAACACTCAGAACAATTAGGAAGAAATACATGGGACGAAAGAAACAAAGGAAATGGTCCTACTGAATGTATCTCCTGTGTTGCAGCTATCCTTTTGCCAGCTCCCAAGTAACTCTGCAATGAAATTAT
chr2	83317097	83317372	CRE115	AGAATCATCCCAACTCTAAAGTGCTACAGTGGCTACATTAGCCTGAAATTTTCAAATAGTAAATATACAGTCATTGGCATCTATTTTAAATGACACAACACCCTTGGTAAATGTAACAAAAATGCTATCGCAAGCCAAAATTGTCATTTAGCTAAGGCTATAGGAACTGATTAAACTATAATGCATGTAATGATGAAGGCTGAAGGCTTTATGTTATGCCCCTCTAACAGAAGAGTAGAAGCTGAAAAATAAAAACTCAAATTAGGAGACGCAGTA
